# Transcriptomic Enrichment of Ferroptosis-Related Gene *ACSL4* in Advanced Hepatic Fibrosis/Cirrhosis: Bioinformatics Analysis and Experimental validation

**DOI:** 10.1101/2023.06.22.543838

**Authors:** Shuya Zhang, Ying Liu, Liping Chen, Yuxuan Liu, Yuqi Guo, Jilin Cheng, Jun Huang

## Abstract

**Background:** Liver fibrosis is a critical part of the clinical process of liver disease that progresses to cirrhosis and even liver cancer, and effective treatment and clinical biomarkers are urgently needed to manage liver fibrosis. Ferroptosis, a notable biological phenomenon that has received attention because of the role it performs in liver fibrosis. The objective of this research is in order to identify key ferroptosis genes related to advanced liver fibrosis/cirrhosis.

**Methods:** Gene expression differences were analyzed in liver fibrosis liver tissue of hepatitis B virus(HBV)infection patients, non-alcoholic steatohepatitis (NASH) patients and alcoholic hepatitis (AH) patients to obtain overlapping ferroptosis-related genes that are significantly up-regulated. A multigroup comparison was performed to evaluate the diagnostic clinical importance of ferroptosis-related genes of patients in differential degrees of liver fibrosis, and confirmed via gene expression trend analysis.

The differential expression of candidate ferroptosis-related genes through classical carbon tetrachloride (CCl_4_) induced advanced liver fibrosis mice model were validated by real-time quantitative PCR (qPCR). Correlation analysis was conducted to tentatively identify the connections between hepatic ferroptosis-related genes and key genes participating in functional pathways relevant to liver fibrosis.

**Results:** We screened and obtained 10 genes related to ferroptosis, all of which were significantly up-regulated in liver tissue from liver fibrosis patients of different etiologies, and identified acyl-CoA synthetase long chain family member 4 (*ACSL4*) was transcriptomic enriched in patients with HBV infection, NASH, AH-associated advanced liver fibrosis and cirrhotic tissue adjacent to hepatocellular carcinoma (HCC). In CCl_4_ induced advanced liver fibrosis mice model, the hepatic *ACSL4* expression was significantly up-regulated when compared to normal controls. In our study, we also suggest a significant association between *ACSL4* and representative genes in liver fibrosis-related pathway.

**Conclusion:** We found that *ACSL4* mRNA can effectively differentiate the severity of liver fibrosis, suggesting its potential clinical diagnostic value in patients with liver fibrosis regardless of its etiology. *ACSL4* may be a promising biomarker, which deserves further research.
