## Supplementary material for "Transcriptomic Enrichment of Ferroptosis-Related Gene *ACSL4* in Advanced Hepatic Fibrosis/Cirrhosis: Bioinformatics Analysis and Experimental validation": TABLE 1

### Sheet: TABLE 1
TABLE 1. Liver tissue data set of patients with different causes of liver fibrosis and liver tissue data set of mice
Species	Harm	Series	Platform
Human	HBV	GSE84044	GPL570
Human	NASH	GSE48452	GPL11532
Human	AH	GSE103580	GPL13667
Human	HCC	GSE14520	GPL3921
Mice	CCl4	GSE55747	GPL6885
Mice	CCl4	GSE130123	GPL13912
Mice	CCl4	GSE152250	GPL21103
